# Direct control of translational elongation by TAOK2β highlights altered protein synthesis as a fundamental underlying component of autism

**DOI:** 10.1101/2022.08.22.504812

**Authors:** Melad Henis, Tabitha Rücker, Robin Scharrenberg, Melanie Richter, Lucas Baltussen, Durga Praveen Meka, Birgit Schwanke, Nagammal Neelagandan, Danie Daaboul, Nadeem Murtaza, Christoph Krisp, Sönke Harder, Hartmut Schlüter, Matthias Kneussel, Irm Hermans-Borgmeyer, Joris de Wit, Karun K. Singh, Kent E. Duncan, Froylan Calderón de Anda

## Abstract

Microdeletions in the *16p11.2* region of the human genome are frequently associated with autism spectrum disorders (ASDs), but how these genomic rearrangements cause ASD remains unclear. Here, we reveal that TAOK2β, a protein isoform encoded by the human *TAOK2* gene located in the *16p11.2* locus, regulates mRNA translation. To identify key functional interaction partners of TAOK2β, we performed proteomic screening from Neuro-2a (N2a) cells, mouse cortices, and cultured neurons. This revealed translation factors as a major class of enriched interacting proteins. Consistently, TAOK2β is present in mouse cortical polyribosomes and cortices from *Taok2* knockout mice show increased ribosome density on mRNAs and enhanced protein synthesis. Several lines of evidence support an effect of TAOK2β on translation elongation via phosphorylation of eukaryotic elongation factor (eEF2). TAOK2 can directly phosphorylate eEF2 on Threonine 56 and this phosphorylation is reduced in cortices from *Taok2* knockout mice. TAOK2β WT overexpression increased eEF2 phosphorylation levels and reduced protein synthesis, whereas a kinase-dead allele of TAOK2β showed opposite effects. Finally, we show that cortices from the mouse model of the human *16p11.2* microdeletion have increased polysome/monosome (P/M) ratios and protein synthesis, phenocopying *Taok2* loss of function. Importantly, defective translation phenotypes observed in the mouse *16p11.2* microdeletion model of ASD could be normalized either by reintroducing *Taok*2 in vivo or by delivering TAOK2β to cortical neurons derived from *16p11.2* microdeletion mice. Our results uncover a critical role of TAOK2β as a regulator of protein synthesis and support the idea that translational control is a common endpoint of ASD-associated signaling pathways.
