## Supplementary Table 2 for "Direct control of translational elongation by TAOK2β highlights altered protein synthesis as a fundamental underlying component of autism": Supplementary Table 2.xlsx

### Sheet: TAOK2 isoforms in polysomes
Proteins Unique Sequence ID	-7.1e+18	9e+18
Checked	TRUE	TRUE
Accession	Q6ZQ29	Q6ZQ29-2
Protein Name	Serine/threonine - protein kinase TAO2 OS=Mus musculus OX=10090 GN=Taok2 PE=1 SV=3 (TAOK2 α isoform)	Isoform 2 of Serine/threonine-protein kinase TAO2 OS=Mus musculus OX=10090 GN=Taok2 (TAOK2 β isoform)
# Peptides	6	10
# PSMs	12	21
# Unique Peptides	4	8
MW [kDa]	139.2	119.9
Score Sequest HT: Sequest HT	33.13	62.92
Abundance: Cortex wild-type1	49311054	72746653
Abundance: Cortex wild-type2	11276796	32734750
Abundance: Cortex wild-type-3	53828327	79178135
Abundance: Cortex wild-type-4	15039645	31026162
